# AlphaFold2 and AlphaFold3 leads to significantly different results in human-parasite interaction prediction

**DOI:** 10.1101/2024.09.19.613643

**Authors:** Burcu Ozden, Buse Şahin, Ezgi Karaca

## Abstract

**Motivation:** Parasitic diseases pose a significant global health challenge with substantial socioeconomic impact, especially in developing countries (Dampier et al., 2009; Mehmood et al., 2017; Merrifield et al., 2016). Combatting these diseases is difficult due to two factors: the resistance developed by parasites to existing drugs and the underfunded research efforts to resolve host-parasite interactions (Cuesta-Astroz & Oliveira, 2018). To address the latter, we focused on 276 human-parasite domain-domain interaction predictions, involving 15 parasitic species known to cause infections in humans (Table S1, Cuesta-Astroz et al., 2019). We aimed to validate these interactions by using all AlphaFold2-Multimer (AF2) and AlphaFold3 (AF3) (Jumper et al., 2021; Abramson et al., 2024). Our initial hypothesis was that the interactions with an AF confidence score ≥ 0.8 could serve as high confident templates for further research. However, through systematic modeling of these interactions, we observed a striking discrepancy: AF3 confidence assignment behaves significantly differently from that of AF2. In this study, we investigate the underlying causes of this difference.
