## Supplementary material for "AlphaFold2 and AlphaFold3 leads to significantly different results in human-parasite interaction prediction": dockq_scores

host-parasite	interaction-couple	v1-vs-v2-DockQ	v1-vs-v2-iRMSD	v1-vs-v2-LRMSD	v1-vs-v2-fnat	v1-vs-v2-fnonnat	v1-vs-v3-DockQ	v1-vs-v3-iRMSD	v1-vs-v3-LRMSD	v1-vs-v3-fnat	v1-vs-v3-fnonnat	v2-vs-v3-DockQ	v2-vs-v3-iRMSD	v2-vs-v3-LRMSD	v2-vs-v3-fnat	v2-vs-v3-fnonnat	v1-vs-AF3-DockQ	v1-vs-AF3-iRMSD	v1-vs-AF3-LRMSD	v1-vs-AF3-fnat	v1-vs-AF3-fnonnat	v2-vs-AF3-DockQ	v2-vs-AF3-iRMSD	v2-vs-AF3-LRMSD	v2-vs-AF3-fnat	v2-vs-AF3-fnonnat	v3-vs-AF3-DockQ	v3-vs-AF3-iRMSD	v3-vs-AF3-LRMSD	v3-vs-AF3-fnat	v3-vs-AF3-fnonnat
human-cparvum	ENSP00000264382-PF01055_XP_627049.1-PF01055	0.353	5.229	11.060	0.612	0.570	0.360	5.621	11.288	0.651	0.447	0.772	1.005	3.104	0.743	0.102	0.422	5.764	8.962	0.729	0.304	0.357	4.368	7.636	0.411	0.442	0.395	3.978	7.917	0.525	0.410
human-cparvum	ENSP00000340466-PF13802_XP_627049.1-PF01055	0.763	1.686	3.602	1.000	0.500	0.739	1.230	4.430	0.833	0.444	0.766	1.158	2.504	0.750	0.000	0.508	3.104	3.407	0.474	0.500	0.546	2.236	1.784	0.368	0.222	0.551	2.736	1.961	0.474	0.250
human-glamblia	ENSP00000357981-PF00112_XP_001706373.1	0.020	15.141	49.528	0.023	0.960	0.021	15.476	49.872	0.025	0.960	0.877	0.815	1.733	0.900	0.182	0.020	15.234	49.426	0.022	0.960	0.882	0.666	1.572	0.844	0.136	0.894	0.513	1.022	0.800	0.100
human-glamblia	ENSP00000357981-PF028246_XP_001709033.1	0.949	0.571	1.438	1.000	0.164	0.912	0.694	2.249	0.979	0.164	0.966	0.241	0.976	0.936	0.043	0.922	0.598	1.659	0.941	0.127	0.885	0.704	1.861	0.882	0.022	0.827	0.905	2.769	0.843	0.085
human-glamblia	ENSP00000357981-PF08246_XP_001704582.1	0.979	0.294	0.742	0.982	0.082	0.883	0.704	2.188	0.893	0.180	0.898	0.610	2.089	0.893	0.123	0.895	0.765	2.044	0.947	0.115	0.911	0.598	1.382	0.895	0.105	0.818	0.983	2.906	0.860	0.125
human-glamblia	ENSP00000357981-PF08246_XP_001704877.1	0.905	0.688	1.985	0.941	0.158	0.938	0.608	1.869	1.000	0.105	0.976	0.155	0.356	0.941	0.059	0.811	1.030	2.761	0.850	0.105	0.652	1.634	4.484	0.717	0.157	0.682	1.543	4.332	0.767	0.098
human-glamblia	ENSP00000357981-PF08246_XP_001706373.1	0.969	0.334	0.933	0.966	0.095	0.976	0.328	0.845	0.983	0.095	0.963	0.323	1.016	0.948	0.068	0.731	1.726	2.387	0.836	0.190	0.726	1.745	2.577	0.836	0.136	0.713	1.748	2.656	0.803	0.155
human-glamblia	ENSP00000357981-PF08246_XP_001708083.1	0.907	0.712	2.053	0.959	0.217	0.873	0.838	2.583	0.940	0.217	0.974	0.178	0.581	0.940	0.041	0.884	0.789	2.149	0.930	0.117	0.744	1.260	3.486	0.789	0.082	0.711	1.433	3.990	0.789	0.100
human-lbraziliensis	ENSP00000227378_XP_001566161.1	0.802	1.020	1.721	0.762	0.184	0.780	1.116	1.498	0.728	0.132	0.863	0.764	1.269	0.816	0.090	0.779	1.187	2.520	0.802	0.360	0.712	1.466	3.503	0.769	0.426	0.774	1.291	2.813	0.846	0.434
human-lbraziliensis	ENSP00000357998_XP_001566161.1	0.940	0.540	0.628	0.941	0.094	0.933	0.564	1.083	0.938	0.151	0.936	0.538	1.028	0.938	0.118	0.836	0.984	1.575	0.842	0.094	0.813	1.115	1.514	0.825	0.078	0.880	0.699	0.642	0.825	0.021
human-ldonovani	ENSP00000366179_XP_003862230.1	0.855	0.695	1.541	0.774	0.212	0.853	0.769	1.736	0.808	0.192	0.919	0.492	0.935	0.865	0.151	0.676	1.492	3.363	0.662	0.173	0.666	1.476	3.441	0.631	0.226	0.698	1.298	3.178	0.646	0.192
human-ldonovani	ENSP00000384144_XP_003862230.1	0.460	1.638	15.014	0.682	0.326	0.487	1.481	13.023	0.657	0.225	0.496	1.046	23.941	0.705	0.159	0.304	3.498	15.936	0.534	0.562	0.376	3.229	9.239	0.493	0.591	0.331	2.909	23.823	0.671	0.533
human-linfantum	ENSP00000221801_XP_001463268.1	0.071	9.467	17.694	0.000	1.000	0.122	7.336	12.243	0.000	1.000	0.096	9.637	17.144	0.067	0.733	0.086	7.221	16.148	0.000	1.000	0.132	5.887	12.856	0.029	0.933	0.195	6.078	12.354	0.206	0.883
human-linfantum	ENSP00000227378_XP_001470161.1	0.797	1.070	1.519	0.759	0.221	0.765	1.165	1.677	0.710	0.133	0.842	0.745	1.699	0.761	0.095	0.746	1.272	2.990	0.767	0.416	0.710	1.348	3.649	0.733	0.457	0.787	1.138	2.840	0.826	0.486
human-linfantum	ENSP00000249356_XP_001470161.1	0.887	0.603	1.410	0.828	0.077	0.813	0.806	2.493	0.742	0.115	0.926	0.509	1.231	0.903	0.034	0.782	0.995	1.655	0.689	0.192	0.862	0.735	1.766	0.820	0.138	0.909	0.461	2.363	0.885	0.129
human-linfantum	ENSP00000309334_XP_001463268.1	0.972	0.237	1.437	0.969	0.139	0.945	0.285	1.897	0.917	0.083	0.954	0.138	1.167	0.889	0.000	0.923	0.584	2.314	0.969	0.139	0.947	0.487	1.532	0.969	0.031	0.965	0.458	1.179	1.000	0.111
human-lmexicana	ENSP00000227378_XP_003876961.1	0.812	1.033	1.671	0.794	0.220	0.767	1.080	1.678	0.681	0.138	0.854	0.627	1.293	0.732	0.056	0.801	0.980	2.578	0.786	0.294	0.733	1.185	2.665	0.673	0.383	0.775	1.188	2.429	0.786	0.442
human-lmexicana	ENSP00000302961_XP_003876961.1	0.490	1.347	15.901	0.694	0.261	0.524	1.183	12.393	0.636	0.239	0.600	1.373	7.195	0.673	0.245	0.354	1.647	59.591	0.588	0.489	0.423	1.163	58.208	0.625	0.490	0.461	1.199	57.381	0.750	0.455
human-lmexicana	ENSP00000310219_XP_003876961.1	0.794	1.002	2.395	0.764	0.183	0.745	1.298	2.096	0.720	0.174	0.857	0.805	1.359	0.818	0.122	0.838	0.973	1.429	0.837	0.287	0.791	0.958	2.352	0.735	0.415	0.782	1.136	2.034	0.765	0.432
human-lmexicana	ENSP00000325875-PF02518_XP_003872486.1-PF00183	0.251	7.990	35.028	0.663	0.330	0.262	8.555	33.914	0.697	0.295	0.762	1.560	2.536	0.888	0.112	0.736	1.441	4.434	0.902	0.057	0.236	9.908	31.943	0.620	0.360	0.249	9.629	30.716	0.652	0.326
human-lmexicana	ENSP00000335153-PF02518_XP_003872486.1-PF00183	0.253	7.921	34.542	0.667	0.333	0.244	8.121	33.280	0.636	0.276	0.787	1.193	2.690	0.838	0.046	0.825	1.114	2.609	0.917	0.115	0.254	9.542	33.725	0.679	0.345	0.272	9.245	32.397	0.726	0.384
human-lmexicana	ENSP00000357998_XP_003876961.1	0.937	0.568	0.605	0.941	0.077	0.922	0.631	1.145	0.935	0.173	0.932	0.565	1.023	0.935	0.157	0.892	0.737	1.052	0.887	0.096	0.894	0.689	0.953	0.868	0.098	0.919	0.328	0.835	0.811	0.065
human-lmexicana	ENSP00000364802_XP_003876961.1	0.806	1.149	1.602	0.822	0.231	0.748	1.244	1.796	0.694	0.139	0.833	0.724	1.253	0.709	0.059	0.777	1.078	2.215	0.736	0.380	0.719	1.298	2.595	0.670	0.396	0.770	1.224	2.517	0.791	0.463
human-lmexicana	ENSP00000365991_XP_003876961.1	0.941	0.641	0.591	0.981	0.131	0.924	0.675	1.272	0.964	0.131	0.936	0.517	0.954	0.927	0.056	0.945	0.484	1.199	0.948	0.098	0.893	0.581	1.179	0.828	0.111	0.907	0.474	1.583	0.845	0.109
human-lmexicana	ENSP00000384144_XP_003876961.1	0.511	1.240	12.969	0.637	0.301	0.425	1.547	19.679	0.632	0.337	0.456	1.199	21.224	0.621	0.407	0.387	2.270	12.205	0.530	0.361	0.279	2.537	20.499	0.430	0.527	0.417	1.797	16.522	0.630	0.276
human-pfalciparum	ENSP00000227378_PFI0875w	0.756	1.344	1.819	0.758	0.180	0.719	1.409	1.817	0.669	0.198	0.893	0.599	0.941	0.827	0.083	0.735	1.453	2.430	0.764	0.243	0.841	0.838	2.572	0.845	0.225	0.876	0.763	2.568	0.918	0.241
human-pfalciparum	ENSP00000249356_PFI0875w	0.671	0.284	24.210	0.937	0.078	0.941	0.395	1.169	0.906	0.094	0.685	0.236	24.102	0.969	0.016	0.945	0.487	1.323	0.953	0.047	0.626	0.587	24.798	0.906	0.079	0.901	0.626	2.059	0.906	0.094
human-pfalciparum	ENSP00000265028_PFI0875w	0.905	0.603	1.802	0.897	0.088	0.931	0.429	0.857	0.877	0.123	0.958	0.406	1.767	0.982	0.034	0.799	1.175	2.532	0.860	0.246	0.717	1.627	3.563	0.840	0.276	0.745	1.384	3.227	0.820	0.281
human-pfalciparum	ENSP00000277865-PF02812_PF14_0286	0.958	0.440	0.672	0.958	0.092	0.885	0.750	1.913	0.903	0.263	0.896	0.685	2.120	0.919	0.208	0.020	15.538	36.336	0.000	1.000	0.020	15.597	36.448	0.000	1.000	0.020	15.625	36.260	0.000	1.000
human-pfalciparum	ENSP00000310219_PFI0875w	0.773	1.216	1.736	0.757	0.208	0.699	1.572	1.936	0.669	0.160	0.840	0.816	1.595	0.782	0.063	0.710	1.544	2.941	0.750	0.236	0.728	1.280	3.496	0.750	0.270	0.842	0.906	2.269	0.861	0.301
human-pfalciparum	ENSP00000318687_PFI0875w	0.677	1.027	6.097	0.690	0.112	0.776	0.888	2.865	0.690	0.112	0.774	0.574	6.940	0.849	0.151	0.124	25.615	51.655	0.341	0.429	0.157	25.439	55.576	0.445	0.421	0.160	25.542	52.666	0.451	0.413
human-pfalciparum	ENSP00000327589-PF02812_PF14_0286	0.923	0.679	1.121	0.955	0.169	0.859	0.872	2.356	0.902	0.286	0.913	0.630	1.853	0.934	0.149	0.030	14.585	34.134	0.021	0.974	0.030	14.737	34.094	0.021	0.970	0.027	14.658	33.522	0.010	0.984
human-pfalciparum	ENSP00000357998_PFI0875w	0.977	0.265	0.401	0.962	0.038	0.970	0.358	1.114	0.981	0.019	0.979	0.288	0.834	0.981	0.019	0.902	0.606	1.145	0.864	0.038	0.893	0.637	1.075	0.847	0.057	0.908	0.522	1.062	0.847	0.057
human-pfalciparum	ENSP00000364802_PFI0875w	0.791	1.159	1.411	0.774	0.234	0.698	1.549	1.766	0.652	0.196	0.855	0.702	1.012	0.758	0.057	0.643	1.895	3.060	0.659	0.243	0.719	1.312	2.829	0.691	0.198	0.778	1.099	2.546	0.764	0.288
human-pfalciparum	ENSP00000365991_PFI0875w	0.950	0.338	1.522	0.929	0.071	0.950	0.353	0.971	0.917	0.018	0.937	0.314	1.517	0.883	0.054	0.571	0.950	24.623	0.893	0.107	0.552	1.045	22.491	0.857	0.143	0.548	1.116	24.422	0.893	0.167
human-pfalciparum	ENSP00000366179_PFI0875w	0.957	0.370	1.009	0.941	0.143	0.949	0.410	0.986	0.929	0.071	0.954	0.224	1.372	0.911	0.000	0.643	0.495	23.804	0.914	0.054	0.609	0.560	22.683	0.828	0.059	0.637	0.502	23.682	0.897	0.071
human-pknowlesi	ENSP00000227378_PKH_071520	0.689	1.730	2.401	0.713	0.255	0.659	1.870	2.614	0.672	0.200	0.900	0.569	0.753	0.832	0.052	0.715	1.737	2.117	0.777	0.273	0.891	0.707	1.880	0.903	0.191	0.909	0.740	1.922	0.971	0.237
human-pknowlesi	ENSP00000249356_PKH_071520	0.964	0.291	1.325	0.952	0.078	0.946	0.403	1.073	0.921	0.094	0.968	0.243	1.719	0.968	0.016	0.936	0.497	1.087	0.923	0.062	0.918	0.563	1.066	0.892	0.065	0.913	0.587	1.255	0.892	0.079
human-pknowlesi	ENSP00000354554_PKH_124300	0.920	0.485	0.775	0.864	0.121	0.941	0.436	0.685	0.907	0.155	0.985	0.233	0.480	0.981	0.102	0.812	0.941	3.247	0.845	0.155	0.880	0.666	3.248	0.931	0.085	0.870	0.701	3.229	0.914	0.019
human-pvivax	ENSP00000227378_PVX_099315	0.734	1.436	1.917	0.729	0.257	0.664	1.839	2.294	0.661	0.200	0.878	0.638	0.792	0.795	0.056	0.727	1.596	2.087	0.770	0.267	0.825	0.976	2.268	0.840	0.215	0.853	0.954	2.358	0.920	0.276
human-pvivax	ENSP00000249356_PVX_099315	0.667	0.321	24.544	0.938	0.062	0.945	0.410	1.074	0.921	0.094	0.688	0.263	24.287	0.984	0.031	0.945	0.538	1.223	0.968	0.047	0.625	0.659	25.332	0.937	0.078	0.901	0.685	1.873	0.921	0.079
human-pvivax	ENSP00000262061_PVX_113995	0.641	1.809	4.714	0.752	0.248	0.515	2.204	7.970	0.695	0.183	0.499	1.255	16.716	0.703	0.174	0.575	2.405	4.459	0.661	0.284	0.524	1.683	9.371	0.678	0.266	0.612	1.577	7.713	0.814	0.250
human-pvivax	ENSP00000332887_PVX_117325	0.764	1.290	2.512	0.797	0.130	0.948	0.509	1.023	0.962	0.056	0.802	1.174	2.844	0.887	0.203	0.784	1.445	2.976	0.941	0.111	0.785	1.481	2.020	0.902	0.220	0.771	1.470	3.394	0.941	0.094
human-pvivax	ENSP00000354554_PVX_117325	0.916	0.477	0.908	0.850	0.105	0.926	0.512	0.845	0.891	0.140	0.987	0.210	0.402	0.982	0.100	0.850	0.801	2.624	0.860	0.140	0.914	0.518	2.809	0.947	0.100	0.919	0.486	2.768	0.947	0.018
human-smansoni	ENSP00000244601_Smp_035980__mRNA	0.501	7.836	6.260	0.821	0.232	0.458	8.026	9.218	0.881	0.187	0.400	10.013	11.716	0.832	0.179	0.205	20.097	25.269	0.509	0.426	0.200	21.114	28.724	0.514	0.379	0.206	21.271	24.866	0.509	0.378
human-smansoni	ENSP00000297185_Smp_049550__mRNA	0.449	2.757	5.909	0.443	0.500	0.736	1.180	2.248	0.657	0.167	0.475	2.538	5.671	0.475	0.466	0.575	1.985	5.075	0.625	0.231	0.298	3.938	10.159	0.354	0.614	0.631	1.622	4.698	0.667	0.354
human-smansoni	ENSP00000348924_Smp_035980__mRNA	0.614	3.692	3.975	0.880	0.230	0.618	3.733	2.557	0.799	0.164	0.575	6.028	2.524	0.748	0.105	0.511	5.792	6.456	0.837	0.257	0.476	6.298	7.871	0.837	0.150	0.508	11.320	6.087	0.844	0.283
human-smansoni	ENSP00000353074_Smp_035980__mRNA	0.560	7.018	4.471	0.852	0.199	0.481	7.098	9.497	0.955	0.152	0.469	7.454	9.261	0.910	0.141	0.495	8.172	7.129	0.865	0.278	0.479	8.929	7.660	0.857	0.239	0.371	11.907	14.781	0.849	0.201
human-smansoni	ENSP00000366962_Smp_035980__mRNA	0.569	6.588	4.347	0.866	0.217	0.408	12.705	13.346	0.921	0.185	0.496	11.255	7.157	0.885	0.134	0.418	8.585	8.244	0.710	0.268	0.407	9.237	8.772	0.710	0.190	0.268	16.572	29.920	0.722	0.158
human-tbrucei	ENSP00000252725_EAN78692	0.853	1.112	1.346	0.938	0.143	0.846	1.122	1.431	0.924	0.129	0.968	0.344	0.308	0.955	0.016	0.828	1.194	1.379	0.899	0.114	0.880	0.837	0.729	0.884	0.047	0.893	0.806	0.807	0.913	0.045
human-tcruzi	ENSP00000253788-PF01777_XP_815664.1-PF00467	0.492	2.566	3.820	0.390	0.595	0.831	1.157	2.019	0.921	0.216	0.497	2.768	3.760	0.429	0.649	0.866	0.936	1.470	0.908	0.203	0.482	2.863	3.829	0.400	0.662	0.849	1.016	1.857	0.908	0.063
human-tcruzi	ENSP00000296581_XP_808372.1	0.911	0.544	1.385	0.875	0.271	0.914	0.493	1.163	0.857	0.250	0.919	0.420	0.547	0.833	0.125	0.762	1.053	2.360	0.688	0.312	0.777	1.067	1.767	0.708	0.150	0.832	0.898	1.575	0.792	0.095
human-tcruzi	ENSP00000300413_XP_808372.1	0.936	0.538	1.055	0.936	0.185	0.951	0.444	0.853	0.942	0.093	0.900	0.590	0.894	0.846	0.064	0.783	1.183	1.745	0.774	0.241	0.801	1.056	1.207	0.755	0.149	0.774	1.246	1.353	0.755	0.231
human-tcruzi	ENSP00000301838_XP_816718.1	0.434	2.616	10.687	0.667	0.895	0.339	3.856	5.991	0.217	0.737	0.150	5.435	11.932	0.043	0.667	0.010	18.555	54.480	0.000	1.000	0.008	22.591	62.107	0.000	1.000	0.011	18.958	51.426	0.000	1.000
human-tcruzi	ENSP00000337459_XP_810491.1	0.009	18.048	61.296	0.000	1.000	0.011	16.603	54.206	0.000	1.000	0.160	4.648	12.928	0.085	0.824	0.009	18.171	61.498	0.000	1.000	0.080	6.088	18.004	0.000	1.000	0.049	8.531	23.410	0.000	1.000
human-tcruzi	ENSP00000349467_XP_810491.1	0.921	0.501	0.903	0.873	0.205	0.861	0.901	1.589	0.881	0.244	0.871	0.737	1.455	0.836	0.211	0.823	1.109	1.710	0.862	0.282	0.792	1.096	1.493	0.754	0.310	0.777	1.223	2.057	0.785	0.239
human-tgondii	ENSP00000227378_TGME49_111720	0.793	0.989	2.371	0.754	0.152	0.761	1.241	1.765	0.729	0.134	0.869	0.811	1.372	0.857	0.095	0.716	1.543	3.417	0.802	0.312	0.650	1.662	4.877	0.750	0.429	0.719	1.425	3.999	0.812	0.414
human-tgondii	ENSP00000249356_TGME49_111720	0.967	0.333	1.598	0.983	0.050	0.946	0.427	1.243	0.935	0.033	0.957	0.296	0.861	0.919	0.017	0.914	0.604	0.798	0.891	0.050	0.896	0.639	1.105	0.859	0.052	0.927	0.590	0.723	0.922	0.048
human-tgondii	ENSP00000307786_TGME49_046540	0.678	1.706	3.036	0.711	0.250	0.626	1.845	3.844	0.650	0.278	0.945	0.275	1.522	0.900	0.053	0.232	4.948	8.710	0.125	0.861	0.337	3.728	6.296	0.225	0.763	0.348	3.643	5.898	0.225	0.775
human-tgondii	ENSP00000309565_TGME49_046540	0.866	0.987	2.235	0.964	0.053	0.867	1.066	1.844	0.981	0.070	0.972	0.315	0.548	0.963	0.071	0.826	1.300	1.667	0.943	0.123	0.893	0.739	0.970	0.887	0.161	0.939	0.509	0.612	0.925	0.093
human-tgondii	ENSP00000354554_TGME49_046540	0.947	0.390	0.921	0.915	0.018	0.941	0.445	0.961	0.917	0.000	0.977	0.200	0.432	0.950	0.034	0.868	0.796	2.156	0.883	0.036	0.884	0.711	2.798	0.933	0.051	0.904	0.664	2.674	0.967	0.033
human-tgondii	ENSP00000358931_TGME49_008820	0.616	1.794	7.135	0.849	0.303	0.583	3.550	4.874	0.844	0.313	0.691	2.402	3.238	0.920	0.087	0.619	1.738	4.906	0.680	0.404	0.487	2.210	9.878	0.721	0.230	0.529	2.152	7.680	0.710	0.236
human-tgondii	ENSP00000369456_TGME49_002300	0.978	0.309	0.921	0.986	0.014	0.983	0.279	1.122	1.000	0.029	0.994	0.122	0.866	1.000	0.029	0.927	0.579	2.447	0.986	0.000	0.946	0.460	1.912	0.971	0.014	0.940	0.439	2.087	0.957	0.000
human-tspiralis	ENSP00000258091_EFV60556	0.890	0.635	0.737	0.828	0.091	0.850	0.784	0.934	0.777	0.098	0.940	0.415	0.708	0.898	0.051	0.726	1.580	1.881	0.752	0.133	0.757	1.511	1.781	0.818	0.140	0.780	1.520	1.847	0.891	0.114
human-tspiralis	ENSP00000396937_EFV54008	0.756	0.856	7.282	0.935	0.065	0.849	0.634	5.162	0.968	0.032	0.954	0.278	2.369	0.968	0.032	0.152	21.688	34.213	0.392	0.065	0.146	22.162	34.725	0.378	0.097	0.147	21.708	34.118	0.378	0.097
